# ARID1A governs the silencing of sex-linked transcription during male meiosis in the mouse

**DOI:** 10.1101/2023.05.25.542290

**Authors:** Debashish U. Menon, Prabuddha Chakraborty, Noel Murcia, Terry Magnuson

## Abstract

We present evidence implicating the BAF (BRG1/BRM Associated Factor) chromatin remodeler in meiotic sex chromosome inactivation (MSCI). By immunofluorescence (IF), the putative BAF DNA binding subunit, ARID1A (AT-rich Interaction Domain 1a), appeared enriched on the male sex chromosomes during diplonema of meiosis I. Those germ cells showing a Cre-induced loss of ARID1A were arrested in pachynema and failed to repress sex-linked genes, indicating a defective MSCI. Consistent with this defect, mutant sex chromosomes displayed an abnormal presence of elongating RNA polymerase II coupled with an overall increase in chromatin accessibility detectable by ATAC-seq. By investigating potential mechanisms underlying these anomalies, we identified a role for ARID1A in promoting the preferential enrichment of the histone variant, H3.3, on the sex chromosomes, a known hallmark of MSCI. Without ARID1A, the sex chromosomes appeared depleted of H3.3 at levels resembling autosomes. Higher resolution analyses by CUT&RUN revealed shifts in sex-linked H3.3 associations from discrete intergenic sites and broader gene-body domains to promoters in response to the loss of ARID1A. Several sex-linked sites displayed ectopic H3.3 occupancy that did not co-localize with DMC1 (DNA Meiotic Recombinase 1). This observation suggests a requirement for ARID1A in DMC1 localization to the asynapsed sex chromatids. We conclude that ARID1A-directed H3.3 localization influences meiotic sex chromosome gene regulation and DNA repair.
