## Supplementary Table 2 for "ARID1A governs the silencing of sex-linked transcription during male meiosis in the mouse"

### Sheet: Tubule staging - 10wk
Arid1aWT					Arid1acKO
Tubule (PAS)	Stage				Tubule (PAS)	Stage
wt1	II-III				cKO1	IV-VI
wt2	VII-VIII				cKO2	IX-X
wt3	VII-VIII				cKO3	VII-VIII
wt4	XII				cKO4	IX-X
wt5	VII-VIII				cKO5	VII-VIII
wt6	VII-VIII				cKO6	XI
wt7	VII-VIII				cKO7	IX-X
wt8	XI				cKO8	IX-X
wt9	IX-X				cKO9	IX-X
wt10	XI				cKO10	IX-X
wt11	VII-VIII				cKO11	IV-VI
wt12	XI				cKO12	IV-VI
wt13	VII-VIII				cKO13	IV-VI
wt14	IX-X				cKO14	IX-X
wt15	VII-VIII				cKO15	VII-VIII
wt16	XII				cKO16	VII-VIII
wt17	VII-VIII				cKO17	VII-VIII
wt18	VII-VIII				cKO18	IX-X
wt19	VII-VIII				cKO19	IX-X
wt20	VII-VIII				cKO20	XII
wt21	XI				cKO21	XII
wt22	VII-VIII				cKO22	XI
wt23	VII-VIII				cKO23	VII-VIII
wt24	VII-VIII				cKO24	VII-VIII
wt25	XI				cKO25	VII-VIII
wt26	VII-VIII				cKO26	IX-X
wt27	VII-VIII				cKO27	XII
wt28	VII-VIII				cKO28	XII
wt29	VII-VIII				cKO29	VII-VIII
wt30	XII				cKO30	XII
wt31	VII-VIII				cKO31	XI
wt32	VII-VIII				cKO32	VII-VIII
wt33	VII-VIII				cKO33	IV-VI
wt34	VII-VIII				cKO34A	II-III
wt35	VII-VIII				cKO34B	XI
wt36	VII-VIII				cKO35	VII-VIII
wt37	VII-VIII				cKO36	VII-VIII
wt38	VII-VIII				cKO37	II-III
wt39	XI				cKO38	II-III
wt40	VII-VIII				cKO39	IX-X
wt41	VII-VIII				cKO40	XI
wt42	VII-VIII				cKO41A	IX-X
wt43	VII-VIII				cKO41B	XI
wt44	XI				cKO42	I
wt45	VII-VIII				cKO43	IV-VI
wt46	VII-VIII				cKO44	XI
wt47	VII-VIII				cKO45	IX-X
wt48	VII-VIII
wt49	XI
wt50	VII-VIII
wt51	VII-VIII
wt52	VII-VIII
wt53	XII
wt54	VII-VIII
wt55	VII-VIII
wt56	VII-VIII
						Summary of tubule staging
						Tubule stage	Arid1aWT		Arid1acKO
							Number	% tubules	Number	% tubules
						No.of stage VII-VIII	41	0.732143	12	0.255319
						No.of stage IX-X	2	0.0357143	13	0.276596
						No.of stage XI	8	0.142857	7	0.148936
						No.of stage II-III	1	0.0178571	3	0.0638298
						No.of stage IV-VI	0	0	6	0.12766
						No.of stage XII	4	0.0714286	5	0.106383
						No.of stage I	0	0	1	0.0212766
						Total	56		47
