## Supplementary Table 4 for "ARID1A governs the silencing of sex-linked transcription during male meiosis in the mouse"

### Sheet: RNAPII-pSer2 quant. Sex Body
Arid1aWT											Arid1acKO
	Label	Area	Mean	min	max	IntDen	RawIntDen	Mean Backgrnd	CTRF			Label	Area	Mean	min	max	IntDen	RawIntDen	Mean Backgrnd	CTRF
1	C2-MAX_ARID1A_SYCP3_pSer2RNAP2_P18wt4.lif - P18WT4016_decon	89.918	5.102	0	255	458.788	106352	0	458.788		1	MAX_ARID1A_SYCP3_pSer2RNAP2_P18cko4.lif - P18cKO4013_decon	40.102	17.21	0	255	690.167	159988	0.053	688.042
2	MAX_ARID1A_SYCP3_pSer2RNAP2_P18wt4.lif - P18WT4013_decon	112.091	6.429	0	255	720.601	167043	0.022	718.135		2	MAX_ARID1A_SYCP3_pSer2RNAP2_P18cko4.lif - P18cKO4012_decon	74.544	7.679	0	255	572.411	132691	0.389	543.413
3	MAX_ARID1A_SYCP3_pSer2RNAP2_P18wt4.lif - P18WT4013_decon	105.931	15.594	0	255	1651.92	382933	0.022	1649.59		3	MAX_ARID1A_SYCP3_pSer2RNAP2_P18cko4.lif - P18cKO4012_decon	80.76	11.75	0	255	948.908	219967	0.389	917.492
4	MAX_ARID1A_SYCP3_pSer2RNAP2_P18wt4.lif - P18WT4011_decon	143.319	5.906	0	255	846.402	196205	0	846.402		4	MAX_ARID1A_SYCP3_pSer2RNAP2_P18cko4.lif - P18cKO4011_decon	99.68	22.487	0	255	2241.51	519606	0.108	2230.74
5	MAX_ARID1A_SYCP3_pSer2RNAP2_P18wt4.lif - P18WT4010_decon	114.706	20.649	0	255	2368.53	549051	0.048	2363.03		5	MAX_ARID1A_SYCP3_pSer2RNAP2_P18cko4.lif - P18cKO4010_decon	38.881	21.67	0	255	842.536	195309	0.169	835.965
6	MAX_ARID1A_SYCP3_pSer2RNAP2_P18wt4.lif - P18WT4010_decon	115.115	9.308	0	255	1071.46	248375	0.048	1065.93		6	MAX_ARID1A_SYCP3_pSer2RNAP2_P18cko4.lif - P18cKO4009_decon	68.245	10.571	0	255	721.407	167230	0.228	705.847
7	MAX_ARID1A_SYCP3_pSer2RNAP2_P18wt4.lif - P18WT4009_decon	64.389	5.029	0	255	323.833	75068	0	323.833		7	MAX_ARID1A_SYCP3_pSer2RNAP2_P18cko4.lif - P18cKO4009_decon	69.328	9.565	0	255	663.092	153712	0.228	647.285
8	MAX_ARID1A_SYCP3_pSer2RNAP2_P18wt4.lif - P18WT4008_decon	100.422	3.184	0	255	319.791	74131	0.149	304.828		8	MAX_ARID1A_SYCP3_pSer2RNAP2_P18cko4.lif - P18cKO4008_decon	66.084	9.115	0	255	602.371	139636	0.95	539.591
9	MAX_ARID1A_SYCP3_pSer2RNAP2_P18wt4.lif - P18WT4006_decon	95.401	2.682	0	97	255.868	59313	0.004	255.486		9	MAX_ARID1A_SYCP3_pSer2RNAP2_P18cko4.lif - P18cKO4005_decon	62.504	4.759	0	255	297.449	68952	0.24	282.448
10	MAX_ARID1A_SYCP3_pSer2RNAP2_P18wt4.lif - P18WT4005_decon	66.869	2.46	0	96	164.514	38136	0.192	151.675		10	MAX_ARID1A_SYCP3_pSer2RNAP2_P18cko4.lif - P18cKO4004_decon	49.299	5.19	0	255	255.877	59315	0.327	239.756
11	MAX_ARID1A_SYCP3_pSer2RNAP2_P18wt4.lif - P18WT4004_decon	54.523	1.555	0	255	84.763	19649	0.019	83.7271		11	MAX_ARID1A_SYCP3_pSer2RNAP2_P18cko4.lif - P18cKO4003_Crop001_decon	44.696	12.914	0	255	577.204	133802	1.479	511.099
12	MAX_ARID1A_SYCP3_pSer2RNAP2_P18wt4.lif - P18WT4002_decon	78.706	9.326	0	255	733.987	170146	0.227	716.121		12	MAX_ARID1A_SYCP3_pSer2RNAP2_P18cko4.lif - P18cKO4002_decon	53.41	7.436	0	255	397.173	92069	0.675	361.121
13	MAX_ARID1A_SYCP3_pSer2RNAP2_P18wt4.lif - P18WT4001_decon	51.96	4.42	1	149	229.657	53237	0.282	215.004		13	MAX_ARID1A_SYCP3_pSer2RNAP2_P18cko4.lif - P18cKO4021_decon	86.687	1.747	0	134	151.421	35101	0.15	138.418
14	MAX_ARID1A_SYCP3_pSer2RNAP2_P18wt4.lif - P18WT4_decon	39.071	7.986	0	249	312.035	72333	0.54	290.937		14	MAX_ARID1A_SYCP3_pSer2RNAP2_P18cko4.lif - P18cKO4020_decon	106.975	2.634	0	255	281.76	65315	0.592	218.431
15	MAX_ARID1A_SYCP3_pSer2RNAP2_P18wt4.lif - P18WT4_decon	62.301	11.91	0	255	742.032	172011	0.54	708.389		15	MAX_ARID1A_SYCP3_pSer2RNAP2_P18cko4.lif - P18cKO4018_decon	69.811	8.1	0	255	565.504	131090	0.171	553.566
16	MAX_ARID1A_SYCP3_pSer2RNAP2_P18wt4.lif - P18WT4_decon	69.509	4.652	0	255	323.333	74952	0.54	285.798		16	MAX_ARID1A_SYCP3_pSer2RNAP2_P18cko4.lif - P18cKO4018_decon	66.886	18.202	0	255	1217.5	282229	0.171	1206.06
17	MAX_ARID1A_SYCP3_pSer2RNAP2_P18wt4.lif - P18WT4_decon	64.462	8.032	0	255	517.75	120020	0.54	482.941		17	MAX_ARID1A_SYCP3_pSer2RNAP2_P18cko4.lif - P18cKO4018_decon	77.693	3.607	0	255	280.203	64954	0.171	266.917
18	MAX_ARID1A_SYCP3_pSer2RNAP2_P18wt4.lif - P18WT4_decon	54.842	8.707	0	255	477.527	110696	0.54	447.912		18	MAX_ARID1A_SYCP3_pSer2RNAP2_P18cko4.lif - P18cKO4017_decon	96.359	7.181	0	255	692	160413	0.098	682.557
19	MAX_ARID1A_SYCP3_pSer2RNAP2_P18wt4.lif - P18WT4_decon	55.481	1.597	0	121	88.611	20541	0.54	58.6513		19	MAX_ARID1A_SYCP3_pSer2RNAP2_P18cko4.lif - P18cKO4016_decon	81.722	8.583	0	255	701.378	162587	0.155	688.711
20	MAX_ARID1A_SYCP3_pSer2RNAP2_P18wt4.lif - P18WT4_decon	54.678	15.441	0	255	844.262	195709	0.54	814.736		20	MAX_ARID1A_SYCP3_pSer2RNAP2_P18cko4.lif - P18cKO4016_decon	80.212	15.247	0	255	1222.98	283501	0.155	1210.55
21	MAX_ARID1A_SYCP3_pSer2RNAP2_P18wt4.lif - P18WT4_decon	58.625	7.555	0	255	442.922	102674	0.54	411.264		21	MAX_ARID1A_SYCP3_pSer2RNAP2_P18cko4.lif - P18cKO4015_decon	110.456	5.135	0	255	567.234	131491	0.184	546.91
22	MAX_ARID1A_SYCP3_pSer2RNAP2_P18wt4.lif - P18WT4033_decon	110.456	3.39	0	105	374.474	86807	0.028	371.381		22	MAX_ARID1A_SYCP3_pSer2RNAP2_P18cko4.lif - P18cKO4015_decon	60.575	6.05	0	255	366.467	84951	0.184	355.321
23	MAX_ARID1A_SYCP3_pSer2RNAP2_P18wt4.lif - P18WT4031_decon	102.459	11.732	0	255	1202.03	278644	0.043	1197.63		23	MAX_ARID1A_SYCP3_pSer2RNAP2_P18cko4.lif - P18cKO4014_decon	63.509	3.203	0	255	203.39	47148	0.113	196.213
24	MAX_ARID1A_SYCP3_pSer2RNAP2_P18wt4.lif - P18WT4030_decon	80.928	7.452	0	255	603.087	139802	0.06	598.231		24	MAX_ARID1A_SYCP3_pSer2RNAP2_P18cko4.lif - P18cKO4034_decon	92.593	3.028	0	255	280.349	64988	0.008	279.608
25	MAX_ARID1A_SYCP3_pSer2RNAP2_P18wt4.lif - P18WT4029_decon	113.183	5.558	0	255	629.061	145823	0	629.061		25	MAX_ARID1A_SYCP3_pSer2RNAP2_P18cko4.lif - P18cKO4033_decon	80.108	3.113	0	255	249.384	57810	0	249.384
26	MAX_ARID1A_SYCP3_pSer2RNAP2_P18wt4.lif - P18WT4028_decon	65.773	7.074	0	255	465.298	107861	0.131	456.682		26	MAX_ARID1A_SYCP3_pSer2RNAP2_P18cko4.lif - P18cKO4033_decon	48.138	7.073	0	255	340.476	78926	0	340.476
27	MAX_ARID1A_SYCP3_pSer2RNAP2_P18wt4.lif - P18WT4027_decon	61.455	6.273	0	255	385.504	89364	0.207	372.783		27	MAX_ARID1A_SYCP3_pSer2RNAP2_P18cko4.lif - P18cKO4032_decon	100.491	5.854	0	255	588.26	136365	0.102	578.01
28	MAX_ARID1A_SYCP3_pSer2RNAP2_P18wt4.lif - P18WT4026_decon	112.553	7.283	0	255	819.677	190010	0.126	805.495		28	C2-MAX_ARID1A_SYCP3_pSer2RNAP2_P18cko4.lif - P18cKO4031_decon:0004-0703-1235	77.999	7.167	0	255	558.982	129578	0.008	558.358
29	MAX_ARID1A_SYCP3_pSer2RNAP2_P18wt4.lif - P18WT4026_decon	68.785	9.047	0	255	622.318	144260	0.126	613.651		29	C2-MAX_ARID1A_SYCP3_pSer2RNAP2_P18cko4.lif - P18cKO4031_decon:0004-0789-0441	78.452	5.959	0	255	467.472	108365	0.008	466.844
30	MAX_ARID1A_SYCP3_pSer2RNAP2_P18wt4.lif - P18WT4026_decon	58.185	1.731	0	247	100.737	23352	0.126	93.4057		30	MAX_ARID1A_SYCP3_pSer2RNAP2_P18cko4.lif - P18cKO4030_decon	66.088	9.731	0	255	643.081	149073	0.627	601.644
31	MAX_ARID1A_SYCP3_pSer2RNAP2_P18wt4.lif - P18WT4026_decon	71.334	0.822	0	255	58.643	13594	0.126	49.6549		31	MAX_ARID1A_SYCP3_pSer2RNAP2_P18cko4.lif - P18cKO4029_decon	54.674	6.541	0	255	357.641	82905	0	357.641
32	MAX_ARID1A_SYCP3_pSer2RNAP2_P18wt4.lif - P18WT4026_decon	60.347	2.659	0	255	160.45	37194	0.126	152.846		32	MAX_ARID1A_SYCP3_pSer2RNAP2_P18cko4.lif - P18cKO4029_decon	65.454	3.723	0	255	243.682	56488	0	243.682
33	MAX_ARID1A_SYCP3_pSer2RNAP2_P18wt4.lif - P18WT4025_decon	93.99	6.676	0	255	627.49	145459	0.692	562.449		33	MAX_ARID1A_SYCP3_pSer2RNAP2_P18cko4.lif - P18cKO4029_decon	59.38	5.551	0	255	329.618	76409	0	329.618
34	MAX_ARID1A_SYCP3_pSer2RNAP2_P18wt4.lif - P18WT4025_decon	117.134	10.465	0	255	1225.83	284161	0.488	1168.67		34	MAX_ARID1A_SYCP3_pSer2RNAP2_P18cko4.lif - P18cKO4028_decon	88.87	9.472	0	255	841.747	195126	0	841.747
35	MAX_ARID1A_SYCP3_pSer2RNAP2_P18wt4.lif - P18WT4024_decon	105.422	8.459	0	255	891.719	206710	0.359	853.873		35	MAX_ARID1A_SYCP3_pSer2RNAP2_P18cko4.lif - P18cKO4027_decon	94.059	4.947	0	255	465.276	107856	0	465.276
36	MAX_ARID1A_SYCP3_pSer2RNAP2_P18wt4.lif - P18WT4023_decon	66.723	3.907	0	255	260.708	60435	0.376	235.62		36	MAX_ARID1A_SYCP3_pSer2RNAP2_P18cko4.lif - P18cKO4026_decon	67.719	9.57	0	255	648.085	150233	0.067	643.548
37	MAX_ARID1A_SYCP3_pSer2RNAP2_P18wt4.lif - P18WT4022_decon	84.746	3.949	0	255	334.695	77586	0.349	305.119		37	MAX_ARID1A_SYCP3_pSer2RNAP2_P18cko4.lif - P18cKO4026_decon	73.301	5.616	0	255	411.637	95422	0.067	406.726
38	MAX_ARID1A_SYCP3_pSer2RNAP2_P18wt4.lif - P18WT4022_decon	82.714	6.726	0	255	556.355	128969	0.349	527.488		38	MAX_ARID1A_SYCP3_pSer2RNAP2_P18cko4.lif - P18cKO4025_decon	62.495	8.604	0	255	537.693	124643	0.566	502.321
39	MAX_ARID1A_SYCP3_pSer2RNAP2_P18wt4.lif - P18WT4021_decon	84.685	2.485	0	255	210.478	48791	0.385	177.874		39	MAX_ARID1A_SYCP3_pSer2RNAP2_P18cko4.lif - P18cKO4024_decon	109.059	10.069	0	255	1098.13	254559	0.117	1085.37
40	MAX_ARID1A_SYCP3_pSer2RNAP2_P18wt4.lif - P18WT4020_decon	53.945	4.53	0	255	244.346	56642	0.103	238.79		40	MAX_ARID1A_SYCP3_pSer2RNAP2_P18cko4.lif - P18cKO4024_decon	100.763	20.235	0	255	2038.92	472643	0.117	2027.13
41	MAX_ARID1A_SYCP3_pSer2RNAP2_P18wt4.lif - P18WT4019_decon	66.201	8.041	0	255	532.335	123401	0.331	510.422		41	MAX_ARID1A_SYCP3_pSer2RNAP2_P18cko4.lif - P18cKO4023_decon	136.663	7.694	0	255	1051.46	243739	0.001	1051.32
42	MAX_ARID1A_SYCP3_pSer2RNAP2_P18wt4.lif - P18WT4018_decon	80.087	5.289	0	255	423.608	98197	0.217	406.229		42	MAX_ARID1A_SYCP3_pSer2RNAP2_P18cko4.lif - P18cKO4023_decon	123.087	8.13	0	255	1000.66	231964	0.001	1000.54
43	MAX_ARID1A_SYCP3_pSer2RNAP2_P18wt4.lif - P18WT4017_decon	96.052	3.653	0	255	350.911	81345	0	350.911		43	MAX_ARID1A_SYCP3_pSer2RNAP2_P18cko4.lif - P18cKO4050_decon	121.573	8.176	0	255	993.962	230411	0.258	962.596
1	MAX_ARID1A_SYCP3_pSer2RNAP2_WT1.lif - P18wt020_decon	53.009	6.167	2	86	326.913	75782	0	326.913		44	MAX_ARID1A_SYCP3_pSer2RNAP2_P18cko4.lif - P18cKO4049_decon	125.633	10.228	0	255	1285.01	297880	0	1285.01
2	MAX_ARID1A_SYCP3_pSer2RNAP2_WT1.lif - P18wt019_decon	125.81	6.309	0	255	793.781	184007	0.015	791.894		45	MAX_ARID1A_SYCP3_pSer2RNAP2_P18cko4.lif - P18cKO4048_decon	97.278	4.967	0	255	483.179	112006	0	483.179
3	MAX_ARID1A_SYCP3_pSer2RNAP2_WT1.lif - P18wt019_decon	136.888	5.253	0	255	719.03	166679	0.015	716.977		46	MAX_ARID1A_SYCP3_pSer2RNAP2_P18cko4.lif - P18cKO4047_decon	115.62	9.019	0	255	1042.73	241716	0.243	1014.63
4	MAX_ARID1A_SYCP3_pSer2RNAP2_WT1.lif - P18wt018_decon	78.65	4.129	0	214	324.726	75275	0.037	321.816		47	MAX_ARID1A_SYCP3_pSer2RNAP2_P18cko4.lif - P18cKO4046_decon	113.161	11.127	0	255	1259.11	291875	0.003	1258.77
5	MAX_ARID1A_SYCP3_pSer2RNAP2_WT1.lif - P18wt018_decon	96.449	2.796	0	255	269.69	62517	0.037	266.121		48	MAX_ARID1A_SYCP3_pSer2RNAP2_P18cko4.lif - P18cKO4045_decon	107.342	7.122	0	255	764.473	177213	0.162	747.084
6	MAX_ARID1A_SYCP3_pSer2RNAP2_WT1.lif - P18wt017_decon	85.389	7.724	0	255	659.555	152892	0.103	650.76		49	MAX_ARID1A_SYCP3_pSer2RNAP2_P18cko4.lif - P18cKO4044_Crop001_decon	87.567	10.452	0	255	915.246	212164	0.051	910.78
7	MAX_ARID1A_SYCP3_pSer2RNAP2_WT1.lif - P18wt016_decon	56.106	11.455	0	255	642.714	148988	0.16	633.737		50	MAX_ARID1A_SYCP3_pSer2RNAP2_P18cko4.lif - P18cKO4044_Crop001_decon	60.308	2.17	0	255	130.865	30336	0.051	127.789
8	MAX_ARID1A_SYCP3_pSer2RNAP2_WT1.lif - P18wt016_decon	61.145	8.016	0	255	490.124	113616	0.16	480.341		51	MAX_ARID1A_SYCP3_pSer2RNAP2_P18cko4.lif - P18cKO4043_decon	72.348	3.581	0	255	259.043	60049	0	259.043
9	C2-MAX_ARID1A_SYCP3_pSer2RNAP2_WT1.lif - P18wt015_decon:0004-0928-0629	186.739	4.875	0	255	910.316	211021	0.002	909.943		52	MAX_ARID1A_SYCP3_pSer2RNAP2_P18cko4.lif - P18cKO4042_decon	67.905	6.154	0	255	417.875	96868	0	417.875
10	MAX_ARID1A_SYCP3_pSer2RNAP2_WT1.lif - P18wt014_decon	82.895	2.329	0	255	193.032	44747	0.009	192.286		53	MAX_ARID1A_SYCP3_pSer2RNAP2_P18cko4.lif - P18cKO4041_decon	124.584	6.255	0	255	779.295	180649	0.042	774.062
11	MAX_ARID1A_SYCP3_pSer2RNAP2_WT1.lif - P18wt013_decon	59.665	2.061	0	217	122.958	28503	0	122.958		54	MAX_ARID1A_SYCP3_pSer2RNAP2_P18cko4.lif - P18cKO4040_decon	104.24	5.229	0	255	545.078	126355	0.181	526.211
12	MAX_ARID1A_SYCP3_pSer2RNAP2_WT1.lif - P18wt011_decon	42.069	2.623	0	184	110.353	25581	0.741	79.1799		55	MAX_ARID1A_SYCP3_pSer2RNAP2_P18cko4.lif - P18cKO4039_decon	79.146	7.359	0	255	582.462	135021	0.04	579.296
13	MAX_ARID1A_SYCP3_pSer2RNAP2_WT1.lif - P18wt009_decon	40.775	12.439	1	249	507.194	117573	0.137	501.608		56	MAX_ARID1A_SYCP3_pSer2RNAP2_P18cko4.lif - P18cKO4039_decon	67.404	6.785	0	255	457.352	106019	0.04	454.656
14	MAX_ARID1A_SYCP3_pSer2RNAP2_WT1.lif - P18wt009_decon	47.642	7.915	0	190	377.079	87411	0.137	370.552		57	MAX_ARID1A_SYCP3_pSer2RNAP2_P18cko4.lif - P18cKO4036_decon	77.986	8.897	0	255	693.859	160844	0.005	693.469
15	C2-MAX_ARID1A_SYCP3_pSer2RNAP2_WT1.lif - P18wt008_decon	39.925	5.492	0	255	219.252	50825	1.066	176.692		58	MAX_ARID1A_SYCP3_pSer2RNAP2_P18cko4.lif - P18cKO4035_decon	92.817	4.235	0	255	393.092	91123	0	393.092
16	MAX_ARID1A_SYCP3_pSer2RNAP2_WT1.lif - P18wt007_decon	48.583	6.808	0	255	330.753	76672	0.421	310.3		59	MAX_ARID1A_SYCP3_pSer2RNAP2_P18cko4.lif - P18cKO4035_decon	92.856	9.857	0	255	915.285	212173	0	915.285
17	MAX_ARID1A_SYCP3_pSer2RNAP2_WT1.lif - P18wt006_decon	45.822	1.791	0	255	82.076	19026	0.305	68.1003		1	MAX_ARID1A_SYCP3_pSer2RNAP2_cKO5.lif - P18cKO5034_decon	130.27	5.555	0	255	723.586	167735	0.316	682.421
18	MAX_ARID1A_SYCP3_pSer2RNAP2_WT1.lif - P18wt005_decon	59.894	9.957	0	255	596.344	138239	0.672	556.095		2	MAX_ARID1A_SYCP3_pSer2RNAP2_cKO5.lif - P18cKO5033_decon	73.426	10.779	0	255	791.447	183466	0.131	781.828
19	MAX_ARID1A_SYCP3_pSer2RNAP2_WT1.lif - P18wt004_decon	103.032	16.865	0	255	1737.62	402798	0.017	1735.86		3	MAX_ARID1A_SYCP3_pSer2RNAP2_cKO5.lif - P18cKO5032_decon	114.015	7.167	0	255	817.205	189437	0.911	713.337
20	MAX_ARID1A_SYCP3_pSer2RNAP2_WT1.lif - P18wt003_decon	56.072	5.057	0	255	283.568	65734	0.089	278.578		4	MAX_ARID1A_SYCP3_pSer2RNAP2_cKO5.lif - P18cKO5031_decon	88.689	4.277	0	255	379.344	87936	0	379.344
21	MAX_ARID1A_SYCP3_pSer2RNAP2_WT1.lif - P18wt003_decon	61.304	8.054	0	255	493.722	114450	0.089	488.266		5	MAX_ARID1A_SYCP3_pSer2RNAP2_cKO5.lif - P18cKO5030_decon	80.764	14.476	0	255	1169.16	271025	0.374	1138.96
22	MAX_ARID1A_SYCP3_pSer2RNAP2_WT1.lif - P18wt002_decon	101.76	3.52	0	255	358.202	83035	0.114	346.601		6	MAX_ARID1A_SYCP3_pSer2RNAP2_cKO5.lif - P18cKO5030_decon	85.052	6.101	0	255	518.919	120291	0.374	487.11
23	MAX_ARID1A_SYCP3_pSer2RNAP2_WT1.lif - P18wt001_decon	93.494	9.173	0	255	857.583	198797	0.025	855.246		7	MAX_ARID1A_SYCP3_pSer2RNAP2_cKO5.lif - P18cKO5029_decon	91.756	13.618	0	255	1249.58	289665	0.128	1237.83
1	MAX_pSer2RNAP2_SYCP3.lif - P18WT3013_decon	103.321	2.171	0	255	224.321	52000	0	224.321		8	MAX_ARID1A_SYCP3_pSer2RNAP2_cKO5.lif - P18cKO5029_decon	112.195	9.555	0	255	1071.99	248499	0.128	1057.63
2	MAX_pSer2RNAP2_SYCP3.lif - P18WT3011_decon	110.198	3.562	0	255	392.575	91003	0	392.575		9	MAX_ARID1A_SYCP3_pSer2RNAP2_cKO5.lif - P18cKO5028_decon	123.299	7.66	0	255	944.408	218924	0.266	911.61
3	MAX_pSer2RNAP2_SYCP3.lif - P18WT3010_decon	91.609	2.535	0	255	232.189	53824	0	232.189		10	MAX_ARID1A_SYCP3_pSer2RNAP2_cKO5.lif - P18cKO5026_decon	94.111	11.341	0	255	1067.3	247411	0	1067.3
4	MAX_pSer2RNAP2_SYCP3.lif - P18WT3009_decon	74.535	3.335	0	255	248.574	57622	0.004	248.276		11	MAX_ARID1A_SYCP3_pSer2RNAP2_cKO5.lif - P18cKO5025_decon	89.047	5.553	0	255	494.446	114618	0	494.446
5	MAX_pSer2RNAP2_SYCP3.lif - P18WT3009_decon	91.027	1.311	0	222	119.378	27673	0.004	119.014		12	MAX_ARID1A_SYCP3_pSer2RNAP2_cKO5.lif - P18cKO5024_decon	60.114	10.532	0	255	633.116	146763	0	633.116
6	MAX_pSer2RNAP2_SYCP3.lif - P18WT3007_decon	120.525	2.732	0	255	329.221	76317	0.042	324.159		13	MAX_ARID1A_SYCP3_pSer2RNAP2_cKO5.lif - P18cKO5024_decon	42.461	13.038	0	255	553.62	128335	0	553.62
7	MAX_pSer2RNAP2_SYCP3.lif - P18WT3006_decon	129.895	3.117	0	255	404.912	93863	0.031	400.885		14	MAX_ARID1A_SYCP3_pSer2RNAP2_cKO5.lif - P18cKO5023_decon	92.916	29.806	0	255	2769.42	641981	0	2769.42
8	MAX_pSer2RNAP2_SYCP3.lif - P18WT3003_decon	142.034	1.64	0	255	232.975	54006	0.032	228.43		15	MAX_ARID1A_SYCP3_pSer2RNAP2_cKO5.lif - P18cKO5022_decon	74.004	4.746	0	255	351.205	81413	0	351.205
9	MAX_pSer2RNAP2_SYCP3.lif - P18WT3001_decon	100.733	3.403	0	255	342.797	79464	0.014	341.387		16	MAX_ARID1A_SYCP3_pSer2RNAP2_cKO5.lif - P18cKO5022_decon	65.088	6.04	0	255	393.114	91128	0	393.114
10	MAX_pSer2RNAP2_SYCP3.lif - P18WT016_decon	135.024	4.455	0	255	601.581	139453	0.007	600.636		17	MAX_ARID1A_SYCP3_pSer2RNAP2_cKO5.lif - P18cKO5021_decon	76.437	11.655	0	255	890.882	206516	0.123	881.48
11	MAX_pSer2RNAP2_SYCP3.lif - P18WT015_decon	70.558	8.873	0	255	626.088	145134	0.007	625.594		18	MAX_ARID1A_SYCP3_pSer2RNAP2_cKO5.lif - P18cKO5020_decon	66.804	8.362	0	255	558.602	129490	0	558.602
12	MAX_pSer2RNAP2_SYCP3.lif - P18WT015_decon	64.251	5.866	0	255	376.898	87369	0.007	376.448		19	MAX_ARID1A_SYCP3_pSer2RNAP2_cKO5.lif - P18cKO5019_Crop001_decon	45.947	21.329	0	255	980.015	227178	0	980.015
13	MAX_pSer2RNAP2_SYCP3.lif - P18WT009_decon	103.459	4.86	0	255	502.789	116552	0.117	490.684		20	MAX_ARID1A_SYCP3_pSer2RNAP2_cKO5.lif - P18cKO5017_decon	54.316	2.34	0	255	127.091	29461	0.108	121.225
14	MAX_pSer2RNAP2_SYCP3.lif - P18WT007_decon	72.913	6.611	0	255	482.027	111739	0.009	481.371		21	MAX_ARID1A_SYCP3_pSer2RNAP2_cKO5.lif - P18cKO5016_decon	80.548	6.805	0	255	548.098	127055	0.012	547.131
15	MAX_pSer2RNAP2_SYCP3.lif - P18WT005_decon	50.584	2.739	0	255	138.57	32122	0.023	137.407		22	MAX_ARID1A_SYCP3_pSer2RNAP2_cKO5.lif - P18cKO5015_decon	80.6	11.012	0	255	887.565	205747	0	887.565
16	MAX_pSer2RNAP2_SYCP3.lif - P18WT004_decon	128.717	1.352	0	255	174.073	40352	0	174.073		23	MAX_ARID1A_SYCP3_pSer2RNAP2_cKO5.lif - P18cKO5014_decon	136.098	12.659	0	255	1722.86	399378	0.204	1695.1
								Avg.CTRF	486.704		24	MAX_ARID1A_SYCP3_pSer2RNAP2_cKO5.lif - P18cKO5013_decon	68.565	17.85	0	255	1223.87	283705	0	1223.87
											25	MAX_ARID1A_SYCP3_pSer2RNAP2_cKO5.lif - P18cKO5011_decon	88.257	5.603	0	255	494.537	114639	0.108	485.005
											26	MAX_ARID1A_SYCP3_pSer2RNAP2_cKO5.lif - P18cKO5010_decon	119.447	2.939	0	255	351.097	81388	0.008	350.141
											27	MAX_ARID1A_SYCP3_pSer2RNAP2_cKO5.lif - P18cKO5009_decon	89.966	4.386	0	255	394.576	91467	0.12	383.78
											28	MAX_ARID1A_SYCP3_pSer2RNAP2_cKO5.lif - P18cKO5007_decon	108.636	5.084	0	255	552.261	128020	0.122	539.007
											29	MAX_ARID1A_SYCP3_pSer2RNAP2_cKO5.lif - P18cKO5006_decon	80.052	5.592	0	255	447.628	103765	0.003	447.388
											30	MAX_ARID1A_SYCP3_pSer2RNAP2_cKO5.lif - P18cKO5005_decon	42.034	5.602	0	255	235.468	54584	0.304	222.69
											31	MAX_ARID1A_SYCP3_pSer2RNAP2_cKO5.lif - P18cKO5005_decon	61.347	8.308	0	255	509.683	118150	0.304	491.034
											32	MAX_ARID1A_SYCP3_pSer2RNAP2_cKO5.lif - P18cKO5004_decon	56.835	18.387	0	255	1045.01	242245	0.07	1041.03
											33	MAX_ARID1A_SYCP3_pSer2RNAP2_cKO5.lif - P18cKO5003_decon	58.712	10.627	0	255	623.936	144635	0.516	593.641
											34	MAX_ARID1A_SYCP3_pSer2RNAP2_cKO5.lif - P18cKO5002_decon	73.871	3.468	0	255	256.162	59381	0.008	255.571
											35	MAX_ARID1A_SYCP3_pSer2RNAP2_cKO5.lif - P18cKO5001_decon	54.337	17.035	0	255	925.613	214567	0.105	919.908
											1	MAX_pSer2RNAP2_SYCP3.lif - P18KO3020_decon	56.723	16.162	0	255	916.761	212515	0.38	895.206
											2	MAX_pSer2RNAP2_SYCP3.lif - P18KO3020_decon	81.873	5.639	0	255	461.687	107024	0.38	430.575
											3	MAX_pSer2RNAP2_SYCP3.lif - P18KO3019_decon	45.856	14.322	3	255	656.742	152240	0	656.742
											4	MAX_pSer2RNAP2_SYCP3.lif - P18KO3018_decon	54.527	5.568	0	135	303.584	70374	2.267	179.971
											5	MAX_pSer2RNAP2_SYCP3.lif - P18KO3017_decon	46.775	18.51	0	255	865.831	200709	0	865.831
											6	MAX_pSer2RNAP2_SYCP3.lif - P18KO3017_decon	40.822	14.233	0	255	581.004	134683	0	581.004
											7	MAX_pSer2RNAP2_SYCP3.lif - P18KO3016_decon	48.656	8.998	0	136	437.784	101483	0.23	426.593
											8	MAX_pSer2RNAP2_SYCP3.lif - P18KO3015_decon	58.94	8.414	0	255	495.935	114963	0	495.935
											9	MAX_pSer2RNAP2_SYCP3.lif - P18KO3014_decon	26.44	14.965	0	255	395.672	91721	0.025	395.011
											10	MAX_pSer2RNAP2_SYCP3.lif - P18KO3011_decon	58.026	23.318	2	255	1353.06	313653	0.1	1347.25
											11	MAX_pSer2RNAP2_SYCP3.lif - P18KO3011_decon	40.632	23.459	4	255	953.191	220960	0.1	949.128
											12	MAX_pSer2RNAP2_SYCP3.lif - P18KO3010_decon	46.611	25.132	0	255	1171.45	271555	6.958	847.132
											13	MAX_pSer2RNAP2_SYCP3.lif - P18KO3007_decon	34.584	7.988	0	255	276.268	64042	0	276.268
											14	MAX_pSer2RNAP2_SYCP3.lif - P18KO3007_decon	38.557	4.066	0	255	156.787	36345	0	156.787
											15	MAX_pSer2RNAP2_SYCP3.lif - P18KO3006_decon	63.116	35.767	2	255	2257.46	523304	0	2257.46
											16	MAX_pSer2RNAP2_SYCP3.lif - P18KO3005_decon	76.955	13.025	0	255	1002.31	232347	0.018	1000.93
											17	MAX_pSer2RNAP2_SYCP3.lif - P18KO3003_decon	62.184	10.204	0	255	634.535	147092	0.001	634.473
											18	MAX_pSer2RNAP2_SYCP3.lif - P18KO3001_decon	38.868	25.227	0	255	980.524	227296	0.086	977.181
											19	MAX_pSer2RNAP2_SYCP3.lif - P18KO007_decon	76.222	17.708	0	255	1349.76	312888	1.036	1270.79
											20	MAX_pSer2RNAP2_SYCP3.lif - P18KO004_decon	183.227	13.288	0	255	2434.73	564396	0.553	2333.4
											21	MAX_pSer2RNAP2_SYCP3.lif - P18KO003_decon	106.151	3.736	0	140	396.535	91921	0.252	369.785
											22	MAX_pSer2RNAP2_SYCP3.lif - P18KO002_decon	127.652	8.491	0	255	1083.84	251246	0.029	1080.14
											23	MAX_pSer2RNAP2_SYCP3.lif - P18KO002_decon	102.239	5.044	0	255	515.718	119549	0.029	512.753
											24	MAX_pSer2RNAP2_SYCP3.lif - P18KO002_decon	63.323	6.564	0	255	415.641	96350	0.029	413.805
											25	MAX_pSer2RNAP2_SYCP3.lif - P18KO001_decon	99.409	8.928	0	255	887.491	205730	0.007	886.795
																			Avg.CTRF	713.579

### Sheet: for CSV
P18WT	P18KO
458.788	688.042
718.135	543.413
1649.59	917.492
846.402	2230.74
2363.03	835.965
1065.93	705.847
323.833	647.285
304.828	539.591
255.486	282.448
151.675	239.756
83.7271	511.099
716.121	361.121
215.004	138.418
290.937	218.431
708.389	553.566
285.798	1206.06
482.941	266.917
447.912	682.557
58.6513	688.711
814.736	1210.55
411.264	546.91
371.381	355.321
1197.63	196.213
598.231	279.608
629.061	249.384
456.682	340.476
372.783	578.01
805.495	558.358
613.651	466.844
93.4057	601.644
49.6549	357.641
152.846	243.682
562.449	329.618
1168.67	841.747
853.873	465.276
235.62	643.548
305.119	406.726
527.488	502.321
177.874	1085.37
238.79	2027.13
510.422	1051.32
406.229	1000.54
350.911	962.596
326.913	1285.01
791.894	483.179
716.977	1014.63
321.816	1258.77
266.121	747.084
650.76	910.78
633.737	127.789
480.341	259.043
909.943	417.875
192.286	774.062
122.958	526.211
79.1799	579.296
501.608	454.656
370.552	693.469
176.692	393.092
310.3	915.285
68.1003	682.421
556.095	781.828
1735.86	713.337
278.578	379.344
488.266	1138.96
346.601	487.11
855.246	1237.83
224.321	1057.63
392.575	911.61
232.189	1067.3
248.276	494.446
119.014	633.116
324.159	553.62
400.885	2769.42
228.43	351.205
341.387	393.114
600.636	881.48
625.594	558.602
376.448	980.015
490.684	121.225
481.371	547.131
137.407	887.565
174.073	1695.1
	1223.87
	485.005
	350.141
	383.78
	539.007
	447.388
	222.69
	491.034
	1041.03
	593.641
	255.571
	919.908
	895.206
	430.575
	656.742
	179.971
	865.831
	581.004
	426.593
	495.935
	395.011
	1347.25
	949.128
	847.132
	276.268
	156.787
	2257.46
	1000.93
	634.473
	977.181
	1270.79
	2333.4
	369.785
	1080.14
	512.753
	413.805
	886.795
