## Supplementary Table 5 for "ARID1A governs the silencing of sex-linked transcription during male meiosis in the mouse"

### Sheet: DMC1 foci quant.
Arid1aWT										Arid1acKO
	Slice	Count	Total Area	Average Size	%Area	Mean	IntDen			Slice	Count	Total Area	Average Size	%Area	Mean	IntDen
WT	C2-MAX_DMC1_Arid1aWT.lif - wt023_decon-2	17	1.07	0.063	1.601	77.02	5.085		cKO4	C3-DMC1_cKO4024_mPach-1.tif	13	0.617	0.047	0.909	85.866	4.48
WT	C2-MAX_DMC1_Arid1aWT.lif - wt023_decon-1	20	0.755	0.038	1.312	92.361	3.815		cKO4	C3-MAX_DMC1_Arid1acKO.lif - cKO4023_decon-1	0	0.134	0.134	0.163	74.581	9.974
WT	C1-MAX_DMC1_Arid1aWT.lif - wt014_decon	18	2.92	0.162	0.95	230.809	39.918		cKO4	C3-MAX_DMC1_Arid1acKO.lif - cKO4021_decon-1	7	0.384	0.055	0.742	96.452	5.923
WT	C2-MAX_DMC1_Arid1aWT.lif - wt011_decon-6	13	0.984	0.076	1.668	108.92	8.309		cKO4	C3-MAX_DMC1_Arid1acKO.lif - cKO4020_decon-1	2	0.915	0.114	1.558	29.4	3.944
WT	C2-MAX_DMC1_Arid1aWT.lif - wt011_decon-5	15	0.824	0.055	0.641	114.583	6.365		cKO4	C3-MAX_DMC1_Arid1acKO.lif - cKO4020_decon-1	10	1.001	0.083	1.815	102.707	9.443
WT	C2-MAX_DMC1_Arid1aWT.lif - wt011_decon-4	19	0.794	0.042	0.524	82.773	3.723		cKO4	C3-DMC1_cKO4018_mPachXY.tif	10	0.712	0.055	1.109	84.273	5.572
WT	C2-MAX_DMC1_Arid1aWT.lif - wt011_decon-3	11	0.505	0.046	0.482	114.906	5.531		cKO4	C3-DMC1_cKO4017_ePAch-1.tif	8	0.789	0.079	1.127	91.33	7.829
WT	C2-MAX_DMC1_Arid1aWT.lif - wt011_decon-2	16	0.548	0.034	0.848	100.609	3.889		cKO4	C3-DMC1_cKO4013_mPach-1.tif	10	1.298	0.13	3.521	111.133	17.396
WT	C2-MAX_DMC1_Arid1aWT.lif - wt011_decon-1	10	0.841	0.084	0.564	104.965	9.055		cKO4	C3-MAX_DMC1_Arid1acKO.lif - cKO4011_decon-1	8	2.002	0.25	3.139	127.057	32.951
WT	C2-MAX_DMC1_Arid1aWT.lif - wt010_decon-1	14	0.505	0.036	0.909	104.907	4.395		cKO4	C3-MAX_DMC1_Arid1acKO.lif - cKO4011_decon-1	6	2.636	0.439	4.738	144.233	67.758
WT	C2-MAX_DMC1_Arid1aWT.lif - wt008_decon-1	16	0.936	0.059	1.174	68.847	4.356		cKO4	C3-MAX_DMC1_Arid1acKO.lif - cKO4008_decon-1	5	0.285	0.057	0.589	71.221	4.066
WT	C2-MAX_DMC1_Arid1aWT.lif - wt008_decon-1	12	0.345	0.029	0.65	12.95	0.387		cKO4	C3-MAX_DMC1_Arid1acKO.lif - cKO4005_decon-1	8	0.979	0.122	1.991	122.827	17.238
WT	C2-MAX_DMC1_Arid1aWT.lif - wt004_decon	16	1.005	0.063	0.3	37.859	3.183		cKO4	C3-MAX_DMC1_Arid1acKO.lif - cKO4004_decon-1	5	0.151	0.03	0.377	76.13	2.465
WT	C2-MAX_DMC1_Arid1aWT.lif - wt001_decon-1	32	1.449	0.045	1.141	11.725	0.536		cKO4	C3-MAX_DMC1_Arid1acKO.lif - cKO4003_decon-3	8	0.531	0.066	0.727	75.212	5.134
WT4	C3-MAX_DMC1_Arid1aWT.lif - WT4025_decon-5	25	1.829	0.073	2.604	105.962	9.014		cKO4	C3-MAX_DMC1_Arid1acKO.lif - cKO4003_decon-2	7	1.273	0.182	2.759	119.96	25.173
WT4	C3-MAX_DMC1_Arid1aWT.lif - WT4025_decon-4	18	0.992	0.055	1.45	84.919	5.057		cKO4	C3-MAX_DMC1_Arid1acKO.lif - cKO4003_decon-1	11	1.195	0.109	1.63	97.611	11.252
WT4	C3-MAX_DMC1_Arid1aWT.lif - WT4025_decon-3	17	1.372	0.081	1.882	87.668	7.408		cKO4	C3-MAX_DMC1_Arid1acKO.lif - cKO4002_decon-1	7	0.526	0.075	1.328	81.329	6.618
WT4	C3-MAX_DMC1_Arid1aWT.lif - WT4025_decon-2	20	0.936	0.047	1.156	80.333	4.223		cKO5	C3-MAX_DMC1_Arid1acKO.lif - cKO5007_decon-1	9	0.686	0.076	1.113	25.577	2.127
WT4	C3-MAX_DMC1_Arid1aWT.lif - WT4025_decon-1	13	1.005	0.077	1.064	83.067	8.224		cKO5	C3-MAX_DMC1_Arid1acKO.lif - cKO5002_decon-2	13	0.798	0.061	1.574	85.323	5.536
WT4	C3-MAX_DMC1_Arid1aWT.lif - WT4024_decon-1	14	1.669	0.119	2.258	41.168	5.37		cKO5	C3-MAX_DMC1_Arid1acKO.lif - cKO5002_decon-1	6	0.462	0.077	1.299	88.085	7.101
WT4	C3-MAX_DMC1_Arid1aWT.lif - WT4014_decon-1	19	4.486	0.236	8.675	111.135	39.011		cKO5	C3-MAX_DMC1_Arid1acKO.lif - cKO5005_decon-3	8	1.234	0.137	2.66	119.69	18.175
WT4	C3-MAX_DMC1_Arid1aWT.lif - WT4013_decon-1	11	3.447	0.313	7.134	126.832	49.955		cKO5	C3-MAX_DMC1_Arid1acKO.lif - cKO5005_decon-1	9	1.471	0.147	3.5	121.27	20.994
WT4	C3-MAX_DMC1_Arid1aWT.lif - WT4013_decon-2	6	3.964	0.661	8.85	112.453	111.781		cKO5	C3-MAX_DMC1_Arid1acKO.lif - cKO5005_decon-2	10	0.871	0.087	1.861	92.401	9.939
WT4	C3-MAX_DMC1_Arid1aWT.lif - WT4012_decon-1	9	1.022	0.093	2.374	113.271	12.154		cKO5	C3-MAX_DMC1_Arid1acKO.lif - cKO5004_decon-1	7	0.272	0.034	0.796	76.841	2.562
WT4	C3-MAX_DMC1_Arid1aWT.lif - WT4002_decon-6	15	1.82	0.121	1.913	109.931	19.958		cKO4	C3-MAX_DMC1_Arid1acKO.lif - cKO4031_decon-1	8	0.91	0.054	1.476	87.613	5.004
WT4	C3-MAX_DMC1_Arid1aWT.lif - WT4002_decon-5	16	1.894	0.118	2.704	135.806	19.249		cKO4	C3-MAX_DMC1_Arid1acKO.lif - cKO4030_decon-1	9	0.889	0.099	2.823	100.181	9.866
WT4	C3-MAX_DMC1_Arid1aWT.lif - WT4002_decon-4	11	2.416	0.22	3.891	122.531	34.5		cKO4	C3-MAX_DMC1_Arid1acKO.lif - cKO4029_decon-1	11	0.759	0.069	1.762	80.645	5.772
WT4	C3-MAX_DMC1_Arid1aWT.lif - WT4002_decon-3	9	1.337	0.149	1.864	152.504	24.104		cKO4	C3-MAX_DMC1_Arid1acKO.lif - cKO4028_decon-1	14	0.94	0.067	1.664	84.425	6.46
WT4	C3-MAX_DMC1_Arid1aWT.lif - WT4002_decon-2	11	2.204	0.2	3.221	146.748	36.718		cKO4	C3-MAX_DMC1_Arid1acKO.lif - cKO4028_decon-1	12	0.953	0.079	1.86	81.903	7.461
WT4	C3-MAX_DMC1_Arid1aWT.lif - WT5004_decon-1	19	1.031	0.054	1.386	92.964	5.675		cKO4	C3-MAX_DMC1_Arid1acKO.lif - cKO4025_decon-1	10	0.785	0.079	1.936	92.059	7.898
WT4	C3-MAX_DMC1_Arid1aWT.lif - WT4035_decon-2	17	1.6	0.094	2.945	114.529	12.578		cKO5	C3-MAX_DMC1_Arid1acKO.lif - cKO5038_decon-1	11	3.939	0.358	5.673	131.579	56.716
WT4	C3-MAX_DMC1_Arid1aWT.lif - WT4035_decon-1	8	1.782	0.223	3.811	114.666	29.333		cKO5	C3-MAX_DMC1_Arid1acKO.lif - cKO5036_decon-1	10	0.69	0.069	1.852	114.001	8.688
WT4	C3-MAX_DMC1_Arid1aWT.lif - WT4034_decon-2	9	2.023	0.225	2.641	156.477	40.604		cKO5	C3-MAX_DMC1_Arid1acKO.lif - cKO5036_decon-3	10	1.475	0.087	3.958	116.763	11.754
WT4	C3-MAX_DMC1_Arid1aWT.lif - WT4034_decon-1	11	2.468	0.224	3.513	136.601	35.479		cKO5	C3-MAX_DMC1_Arid1acKO.lif - cKO5036_decon-2	13	1.773	0.127	4.397	136.644	20.213
WT4	C3-MAX_DMC1_Arid1aWT.lif - WT4034_decon-3	9	2.636	0.293	3.788	134.295	52.663		cKO5	C3-MAX_DMC1_Arid1acKO.lif - cKO5036_decon-4	9	0.858	0.095	1.638	117.988	12.262
WT4	C3-MAX_DMC1_Arid1aWT.lif - WT4029_decon-1	17	2.839	0.158	4.705	106.985	18.854		cKO5	C3-MAX_DMC1_Arid1acKO.lif - cKO5036_decon-5	9	0.349	0.039	0.488	86.799	3.51
WT4	C3-MAX_DMC1_Arid1aWT.lif - WT4033_decon-1	20	2.226	0.093	2.844	112.858	11.739		cKO5	C3-MAX_DMC1_Arid1acKO.lif - cKO5035_decon-1	3	1.1	0.092	3.487	111.02	10.597
WT4	C3-MAX_DMC1_Arid1aWT.lif - WT4032_decon-1	19	2.808	0.148	3.989	106.562	19.96		cKO5	C3-MAX_DMC1_Arid1acKO.lif - cKO5033_decon-1	10	1.16	0.073	2.899	65.36	4.994
WT4	C3-MAX_DMC1_Arid1aWT.lif - WT4028_decon-1	5	3.693	0.739	7.504	194.638	143.791		cKO5	C3-MAX_DMC1_Arid1acKO.lif - cKO5032_decon-1	8	0.979	0.089	1.252	91.791	10.342
WT4	C3-MAX_DMC1_Arid1aWT.lif - WT4027_decon-2	13	1.303	0.1	2.305	114.763	12.317		cKO5	C3-MAX_DMC1_Arid1acKO.lif - cKO5031_decon-1	5	1.009	0.056	1.265	77.423	5.366
WT4	C3-MAX_DMC1_Arid1aWT.lif - WT4027_decon-1	11	1.247	0.113	1.337	168.591	19.985		cKO5	C3-MAX_DMC1_Arid1acKO.lif - cKO5031_decon-2	2	0.116	0.058	0.146	75.745	4.417
WT4	C3-MAX_DMC1_Arid1aWT.lif - WT4026_decon-1	11	0.85	0.077	1.528	111.275	9.603		cKO5	C3-MAX_DMC1_Arid1acKO.lif - cKO5027_decon-1	8	0.578	0.072	1.155	88.292	6.647
WT4	C3-MAX_DMC1_Arid1aWT.lif - WT5024_decon-1	13	1.48	0.106	3.107	136.551	17.511		cKO5	C3-MAX_DMC1_Arid1acKO.lif - cKO5027_decon-2	3	0.125	0.042	0.125	75.515	3.175
WT5	C3-MAX_DMC1_Arid1aWT.lif - WT5023_decon-1	10	0.828	0.083	1.839	117.53	11.797		cKO5	C3-MAX_DMC1_Arid1acKO.lif - cKO5026_decon-1	9	0.776	0.071	1.557	91.974	6.898
WT5	C3-MAX_DMC1_Arid1aWT.lif - WT5022_decon-1	15	2.062	0.137	5.472	145.981	24.439		cKO5	C3-MAX_DMC1_Arid1acKO.lif - cKO5024_decon-1	9	3.671	0.408	4.528	134.872	65.647
WT5	C3-MAX_DMC1_Arid1aWT.lif - WT5017_decon-1	9	0.871	0.097	1.894	121.513	14.612		cKO5	C3-MAX_DMC1_Arid1acKO.lif - cKO5021_decon-1	6	0.725	0.048	1.331	76.513	3.884
WT5	C3-MAX_DMC1_Arid1aWT.lif - WT5014_decon-1	8	3.662	0.458	8.571	165.098	86.381		cKO5	C3-MAX_DMC1_Arid1acKO.lif - cKO5020_decon-1	13	0.91	0.07	2.359	48.297	3.841
WT5	C3-MAX_DMC1_Arid1aWT.lif - WT5012_decon-1	11	1.657	0.151	4.324	75.274	11.779		cKO5	C3-MAX_DMC1_Arid1acKO.lif - cKO5020_decon-3	11	0.82	0.075	1.763	88.839	7.523
WT5	C3-MAX_DMC1_Arid1aWT.lif - WT5011_decon-1	11	1.657	0.151	3.84	165.446	26.928		cKO5	C3-MAX_DMC1_Arid1acKO.lif - cKO5020_decon-2	9	0.561	0.062	1.033	106.47	6.929
WT5	C3-MAX_DMC1_Arid1aWT.lif - WT5008_decon-1	10	3.736	0.374	5.738	133.996	63.521		cKO5	C3-MAX_DMC1_Arid1acKO.lif - cKO5020_decon-1	12	0.815	0.068	2.261	82.465	6.359
WT5	C3-MAX_DMC1_Arid1aWT.lif - WT5008_decon-2	6	2.847	0.475	4.977	159.358	78.382		cKO5	C3-MAX_DMC1_Arid1acKO.lif - cKO5018_decon-1	15	0.695	0.046	1.973	13.753	0.703
WT5	C3-MAX_DMC1_Arid1aWT.lif - WT5008_decon-3	13	2.019	0.155	3.914	155.102	26.776		cKO5	C3-MAX_DMC1_Arid1acKO.lif - cKO5016_decon-1	13	1.682	0.12	3.269	123.312	17.861
WT5	C3-MAX_DMC1_Arid1aWT.lif - WT5004_decon-1	11	1.066	0.059	1.204	94.145	6.35		cKO5	C3-MAX_DMC1_Arid1acKO.lif - cKO5015_decon-1	11	0.915	0.083	3.678	49.353	4.811
WT5	C3-MAX_DMC1_Arid1aWT.lif - WT5002_decon-1	9	2.468	0.274	6.011	136.805	47.7		cKO5	C3-MAX_DMC1_Arid1acKO.lif - cKO5014_decon-1	9	0.427	0.047	0.684	73.783	3.976
WT5	C3-MAX_DMC1_Arid1aWT.lif - WT5002_decon-2	10	2.649	0.265	5.582	142.987	44.123		cKO	C3-MAX_DMC1_moreArid1aCKOreps.lif - cKO5011_decon-1	11	1.091	0.099	2.665	18.819	2.055
WT5	C3-MAX_DMC1_Arid1aWT.lif - WT5002_decon-3	11	2.01	0.091	3.856	150.206	16.868		cKO	C3-MAX_DMC1_moreArid1aCKOreps.lif - cKO5008_decon-3	8	1.484	0.135	3.134	101.19	15.401
WT5	C3-MAX_DMC1_Arid1aWT.lif - WT5001_decon-3	18	2.273	0.126	4.633	110.271	18.134		cKO	C3-MAX_DMC1_moreArid1aCKOreps.lif - cKO5008_decon-1	11	1.078	0.098	1.841	61.761	6.532
WT5	C3-MAX_DMC1_Arid1aWT.lif - WT5001_decon-2	7	2.774	0.396	4.411	156.299	66.878		cKO	C3-MAX_DMC1_moreArid1aCKOreps.lif - cKO5008_decon-2	7	0.5	0.056	1.163	84.861	5.078
WT5	C3-MAX_DMC1_Arid1aWT.lif - WT5001_decon-1	12	1.825	0.152	2.607	136.701	22.971		cKO	C3-MAX_DMC1_moreArid1aCKOreps.lif - cKO5007_decon-1	1	0.556	0.079	0.905	65.326	5.739
WT4	C3-MAX_DMC1_Arid1aWT.lif - WT4036_decon-7	10	1.415	0.141	2.41	94.094	15.228		cKO	C3-MAX_DMC1_moreArid1aCKOreps.lif - cKO5006_decon-1	9	0.699	0.07	0.923	102.343	7.657
WT4	C3-MAX_DMC1_Arid1aWT.lif - WT4036_decon-6	8	1.221	0.153	2.136	107.697	17.317		cKO	C3-MAX_DMC1_moreArid1aCKOreps.lif - cKO5005_decon-1	0	0.052	0.017	0.05	81.333	1.442
WT4	C3-MAX_DMC1_Arid1aWT.lif - WT4036_decon-5	11	1.199	0.109	1.238	128.372	15.148		cKO	C3-MAX_DMC1_moreArid1aCKOreps.lif - cKO5005_decon-1	6	0.142	0.024	0.251	78.755	1.948
WT4	C3-MAX_DMC1_Arid1aWT.lif - WT4036_decon-4	10	1.894	0.189	3.111	129.562	26.626		cKO	C3-MAX_DMC1_moreArid1aCKOreps.lif - cKO5004_decon-2	9	0.526	0.058	0.641	77.96	4.814
WT4	C3-MAX_DMC1_Arid1aWT.lif - WT4036_decon-3	6	1.389	0.232	2.686	109.471	25.686		cKO5	C3-MAX_DMC1_moreArid1aCKOreps.lif - cKO5003_decon-2	6	2.938	0.42	7.103	3.073	1.332
WT4	C3-MAX_DMC1_Arid1aWT.lif - WT4036_decon-2	11	2.006	0.182	2.793	103.49	22.388		cKO5	C3-MAX_DMC1_moreArid1aCKOreps.lif - cKO5003_decon-1	10	2.787	0.279	5.047	3.118	0.857
WT4	C3-MAX_DMC1_Arid1aWT.lif - WT4036_decon-1	12	3.848	0.175	5.896	113.854	25.907		cKO5	C3-MAX_DMC1_moreArid1aCKOreps.lif - cKO5001_decon-1	13	0.94	0.072	1.32	69.032	5.045
	Average	13.0909							cKO5	C3-MAX_DMC1_moreArid1aCKOreps.lif - cKOold004_decon-1	19	1.061	0.056	0.718	92.373	5.591
									cKO5	C3-MAX_DMC1_moreArid1aCKOreps.lif - cKO5017_decon-1	10	1.324	0.132	2.579	88.418	11.448
									cKO5	C3-MAX_DMC1_moreArid1aCKOreps.lif - cKO5016_decon-5	8	0.91	0.114	3.526	62.949	7.262
									cKO5	C3-MAX_DMC1_moreArid1aCKOreps.lif - cKO5016_decon-4	8	0.919	0.115	3.007	72.524	8.45
									cKO5	C3-MAX_DMC1_moreArid1aCKOreps.lif - cKO5016_decon-3	10	1.061	0.106	2.452	66.247	7.119
									cKO5	C3-MAX_DMC1_moreArid1aCKOreps.lif - cKO5016_decon-2	12	1.294	0.108	2.533	62.628	7.226
									cKO5	C3-MAX_DMC1_moreArid1aCKOreps.lif - cKO5016_decon-1	13	1.38	0.106	3.013	72.81	7.949
									cKO5	C3-MAX_DMC1_moreArid1aCKOreps.lif - cKO5014_decon-1	11	1.441	0.085	3.74	43.346	4.297
									cKO5	C3-MAX_DMC1_moreArid1aCKOreps.lif - cKO5013_decon-1	9	0.673	0.075	1.861	43.72	3.653
										Average	8.9697
										TTEST	7.55695e-09

### Sheet: for CSV
P18WT	P18cKO
17	13
20	0
18	7
13	2
15	10
19	10
11	8
16	10
10	8
14	6
16	5
12	8
16	5
32	8
25	7
18	11
17	7
20	9
13	13
14	6
19	8
11	9
6	10
9	7
15	8
16	9
11	11
9	14
11	12
19	10
17	11
8	10
9	10
11	13
9	9
17	9
20	3
19	10
5	8
13	5
11	2
11	8
13	3
10	9
15	9
9	6
8	13
11	11
11	9
10	12
6	15
13	13
11	11
9	9
10	11
11	8
18	11
7	7
12	1
10	9
8	0
11	6
10	9
6	6
11	10
12	13
	19
	10
	8
	8
	10
	12
	13
	11
	9
